# Conformational Changes in the Negative Arm of the Circadian Clock Correlate with Dynamic Interactomes Involved in Post-transcriptionally Regulated Processes

**DOI:** 10.1101/2021.11.20.469315

**Authors:** Jacqueline F. Pelham, Alexander E. Mosier, Samuel C. Altshuler, Christopher L. Kirchhoff, William B. Fall, Lisa S. Baik, Joanna C. Chiu, Jennifer M. Hurley

**Author notes:** Authors contributed equally (Jacqueline F. Pelham, Alexander E. Mosier).

## Abstract

The circadian clock employs a transcriptional/translational negative feedback loop (TTFL) to anticipate environmental changes due to the Earth’s diurnal cycle, with regulation of organismal physiology believed to stem from temporal transcriptional activation by the positive arm. However, up to 80% of oscillating proteins do not have rhythmic mRNA, establishing circadian post-transcriptional regulation through unknown mechanisms. Given the pervasive conservation of the intrinsically disordered nature of negative-arm clock proteins, we hypothesized that post-transcriptional regulation may stem from conformational shifts in negative-arm proteins that time vacillations in the constituents of negative-arm macromolecular complexes to time cellular physiology. Our investigation of the negative arm clock protein in *Neurospora crassa*, FREQUENCY (FRQ), demonstrated temporal conformational fluidity correlated with daily changes in physiologically diverse macromolecular complex components. A parallel investigation of the macromolecular complexes centered around *Drosophila melanogaster* PERIOD (dPER) and human PERIOD (hPER2) found a similar number and physiological diversity of interacting partners in higher eukaryotes. Short linear motifs (SLiMs) associated with the interactors localized to disordered and phosphorylated regions on the PERs and FRQ, with disordered interactors oscillating in the macromolecular complexes over circadian time. This oscillation correlated with oscillations in post-transcriptionally regulated proteins, suggesting the negative arm may tune cellular physiology and proteostasis post-transcriptionally via vacillations in the circadian negative-arm macromolecular protein complexes.
