## Supplemental Dataset 2 for "Conformational Changes in the Negative Arm of the Circadian Clock Correlate with Dynamic Interactomes Involved in Post-transcriptionally Regulated Processes"

### Sheet: Ncrassa Clock Protein Coverage 
Percent coverage and unique peptides for FRQ and its core clock interactors in the NS LC-MS/MS analysis.
			FRQ	FRH	WC1	WC2	CK1
Constant Light	Triplicate 1	Percent Coverage	0.378	0.404	0.0514	0	0.404
		Unique Peptides	25	32	2	0	32
	Triplicate 2	Percent Coverage	0.218	0.0398	0.012	0	0.0398
		Unique Peptides	15	4	1	0	4
	Triplicate 3	Percent Coverage	0.544	0.443	0.133	0.0642	0.443
		Unique Peptides	41	42	7	2	42
CT 0.8/ DD12	Triplicate 1	Percent Coverage	0.16	0.0389	0.0386	0	0.0389
		Unique Peptides	16	4	2	0	4
	Triplicate 2	Percent Coverage	0.32	0.155	0.0497	0.017	0.155
		Unique Peptides	32	14	4	1	14
	Triplicate 3	Percent Coverage	0.23	0.127	0.0197	0.0283	0.127
		Unique Peptides	19	11	2	1	11
CT 5.1/ DD16	Triplicate 1	Percent Coverage	0.13	0	0	0	0
		Unique Peptides	10	0	0	0	0
	Triplicate 2	Percent Coverage	0.09	0.085	0.024	0	0.085
		Unique Peptides	6	7	2	0	7
	Triplicate 3	Percent Coverage	0.055	0.0199	0.024	0	0.0199
		Unique Peptides	4	2	2	0	2
CT 9.3/ DD20	Triplicate 1	Percent Coverage	0.257	0.112	0.054	0.0283	0.112
		Unique Peptides	22	10	3	1	10
	Triplicate 2	Percent Coverage	0.1	0.0235	0.024	0	0.0235
		Unique Peptides	7	2	2	0	2
	Triplicate 3	Percent Coverage	0.15	0.0877	0.024	0	0.0877
		Unique Peptides	11	8	2	0	8
CT 13.6/ DD24	Triplicate 1	Percent Coverage	0.095	0.0335	0.0266	0	0.0335
		Unique Peptides	8	4	1	0	4
	Triplicate 2	Percent Coverage	0.12	0.0208	0.012	0	0.0208
		Unique Peptides	7	2	1	0	2
	Triplicate 3	Percent Coverage	0.16	0.1	0.012	0	0.1
		Unique Peptides	14	9	1	0	9
CT 16.3/ DD4	Triplicate 1	Percent Coverage	0.205	0.047	0.024	0	0.047
		Unique Peptides	18	4	2	0	4
	Triplicate 2	Percent Coverage	0.09	0	0.012	0	0
		Unique Peptides	5	0	1	0	0
	Triplicate 3	Percent Coverage	0.23	0.126	0.0506	0.0283	0.126
		Unique Peptides	21	11	3	1	11
CT 20.5/ DD8	Triplicate 1	Percent Coverage	0.355	0.0588	0.024	0	0.0588
		Unique Peptides	34	5	2	0	5
	Triplicate 2	Percent Coverage	0.11	0	0	0	0
		Unique Peptides	8	0	0	0	0
	Triplicate 3	Percent Coverage	0.25	0.14	0.0454	0.0925	0.14
		Unique Peptides	25	12	4	3	12

### Sheet: FRQ Interactome GO %
Percentage of FRQ Interactors for Identified GO Terms Over Circadian Time
		LL			CT 16.3/ DD4			CT 20.5/ DD8			CT 0.8/ DD12					CT 5.1/ DD16			CT 9.3/ DD20			CT 13.6/ DD24
	Primary GO Term	Secondary GO Term	Number of Proteins	Percentage of Interactome	Secondary GO Term	Number of Proteins	Percentage of Interactome	Secondary GO Term	Number of Proteins	Percentage of Interactome	Secondary GO Term	Number of Proteins	Percentage of Interactome		Primary GO Term	Secondary GO Term	Number of Proteins	Percentage of Interactome	Secondary GO Term	Number of Proteins	Percentage of Interactome	Secondary GO Term	Number of Proteins	Percentage of Interactome
	Biological Process	metabolic process	75	0.6579	metabolic process	16	0.3636	metabolic process	98	0.3904	metabolic process	59	0.3933		Biological Process	metabolic process	12	0.5455	metabolic process	145	0.617	metabolic process	254	0.7115
		cellular process	87	0.7632	cellular process	18	0.4091	cellular process	123	0.49	cellular process	82	0.5467			cellular process	14	0.6364	cellular process	159	0.6766	cellular process	264	0.7395
		localization	5	0.0439	localization	2	0.0455	localization	11	0.0438	localization	10	0.0667			localization	2	0.0909	localization	21	0.0894	localization	32	0.0896
		biological regulation	32	0.2807	biological regulation	7	0.1591	biological regulation	31	0.1235	biological regulation	36	0.24			biological regulation	7	0.3182	biological regulation	35	0.1489	biological regulation	50	0.1401
		cellular component organization or bioge...	27	0.2368	cellular component organization or bioge...	5	0.1136	cellular component organization or bioge...	19	0.0757	cellular component organization or bioge...	14	0.0933			cellular component organization or bioge...	3	0.1364	cellular component organization or bioge...	21	0.0894	cellular component organization or bioge...	40	0.112
		regulation of biological process	6	0.0526	regulation of biological process	3	0.0682	regulation of biological process	10	0.0398	regulation of biological process	9	0.06			regulation of biological process	3	0.1364	regulation of biological process	12	0.0511	regulation of biological process	10	0.028
		reproduction	3	0.0263	reproduction	2	0.0455	reproduction	19	0.0757	reproduction	6	0.04			response to stimulus	4	0.1818	reproduction	7	0.0298	reproduction	9	0.0252
		response to stimulus	50	0.4386	response to stimulus	6	0.1364	response to stimulus	35	0.1394	response to stimulus	23	0.1533			Unknown	7	0.3182	response to stimulus	97	0.4128	response to stimulus	81	0.2269
		Unknown	22	0.193	Unknown	18	0.4091	Unknown	67	0.2669	Unknown	56	0.3733						Unknown	48	0.2043	Unknown	47	0.1317
	Molecular Function	catalytic activity	43	0.3772	catalytic activity	9	0.2045	catalytic activity	63	0.251	catalytic activity	35	0.2333		Molecualr Function	catalytic activity	7	0.3182	catalytic activity	106	0.4511	catalytic activity	218	0.6106
		structural molecule activity	21	0.1842	binding	21	0.4773	structural molecule activity	9	0.0359	structural molecule activity	2	0.0133			binding	12	0.5455	structural molecule activity	8	0.034	structural molecule activity	14	0.0392
		binding	57	0.5	Unknown	17	0.3864	transporter activity	3	0.012	transporter activity	2	0.0133			Unknown	7	0.3182	transporter activity	5	0.0213	transporter activity	4	0.0112
		Unknown	34	0.2982			0.25	binding	88	0.3506	binding	66	0.44						binding	105	0.4468	binding	174	0.4874
								Unknown	72	0.2869	Unknown	60	0.4						Unknown	65	0.2766	Unknown	69	0.1933
	Cellular Component	cell	72	0.6316	cell	11	0.0682	cell	89	0.3546	cell	50	0.3333		Cellular Component	cell	8	0.3636	cell	120	0.5106	cell	208	0.5826
		membrane	2	0.0175	membrane	3	0.0455	membrane	8	0.0319	membrane	10	0.0667			protein-containing complex	3	0.1364	membrane	12	0.0511	membrane	37	0.1036
		protein-containing complex	38	0.3333	protein-containing complex	2	0.2045	protein-containing complex	37	0.1474	protein-containing complex	17	0.1133			organelle	7	0.3182	protein-containing complex	47	0.2	protein-containing complex	67	0.1877
		organelle	63	0.5526	organelle	9	0.0682	organelle	77	0.3068	organelle	41	0.2733			organelle part	4	0.1818	organelle	94	0.4	organelle	160	0.4482
		organelle part	41	0.3596	organelle part	3	0.0455	organelle part	37	0.1474	organelle part	18	0.12			cell part	8	0.3636	organelle part	39	0.166	organelle part	62	0.1737
		membrane part	8	0.0702	membrane part	2	0.25	membrane part	12	0.0478	membrane part	13	0.0867			Unknown	14	0.6364	membrane part	12	0.0511	membrane part	19	0.0532
		cell part	72	0.6316	cell part	11	0.6364	cell part	89	0.3546	cell part	50	0.3333						cell part	120	0.5106	cell part	207	0.5798
		Unknown	43	0.3772	Unknown	28		Unknown	109	0.4343	Unknown	94	0.6267						Unknown	109	0.4638	Unknown	140	0.3922

### Sheet: dPER interactome GO %
	Percentage of dPER Interactors for Identified GO Terms Over Circadian Time
			ZT 3				ZT 16							ZT 20				ZT 20
			Nuclear		Cytosolic		Nuclear		Cytosolic					Nuclear		Cytosolic		Nuclear		Cytosolic
	Primary GO Term	Secondary GO Term	Number of Proteins	Percentage of Interactome	Number of Proteins	Percentage of Interactome	Number of Proteins	Percentage of Interactome	Number of Proteins	Percentage of Interactome		Primary GO Term	Secondary GO Term	Number of Proteins	Percentage of Interactome	Number of Proteins	Percentage of Interactome	Number of Proteins	Percentage of Interactome	Number of Proteins	Percentage of Interactome
	Biological Process	Metabolic process	71	0.0934	70	0.1043	55	0.1206	99	0.1318		Biological Process	Metabolic process	29	0.0924	40	0.0922	29	0.0957	41	0.0932
		Localization	27	0.0355	12	0.0179			2	0.0027			Localization	5	0.0159					2	0.0045
	Cellular Component	Cellular anatomical entity	181	0.2382	159	0.237	78	0.1711	191	0.2543		Cellular Component	Cellular anatomical entity	64	0.2038	124	0.2857	61	0.2013	135	0.3068
		Protein-containing complex	152	0.2	112	0.1669	97	0.2127	114	0.1518			Protein-containing complex	32	0.1019	42	0.0968	32	0.1056	38	0.0864
	Molecular Function	Binding	53	0.0697	53	0.079	43	0.0943	54	0.0719		Molecular Function	Binding	31	0.0987	33	0.076	31	0.1023	38	0.0864
		Catalytic activity	26	0.0342	19	0.0283			24	0.032			Catalytic activity	1	0.0032	2	0.0046			5	0.0114
		Nucleic acid metabolism protein	35	0.0461	25	0.0373	27	0.0592	27	0.036			Structural molecule activity	64	0.2038	64	0.1475	63	0.2079	65	0.1477
		Protein modifying enzyme	2	0.0026	2	0.003			37	0.0493			Translation regulator activity			17	0.0392			10	0.0227
		Structural molecule activity	63	0.0829	62	0.0924	61	0.1338	61	0.0812			Translational protein	88	0.2803	112	0.2581	87	0.2871	106	0.2409
		Translation regulator activity	14	0.0184	17	0.0253	3	0.0066	22	0.0293
		Translational protein	104	0.1368	111	0.1654	92	0.2018	120	0.1598
		Transporter	32	0.0421	29	0.0432

### Sheet: ColorKey for GO Word Clouds 
	Neurospora
	Family	Color in Word Cloud	Sub-family	Color in Word Cloud
	oxidorectase act. Aldehyde or oxo group		oxidoreductase activity
	ribosome		structural molecule activity
	lyase activity
	ligase activity
	ATP binding		adenyl ribonucleotide binding
			purine ribonucleotide binding
			purine nucleotide binding
			nucleotide binding
			small molecule binding
			nucleoside phosphate binding
			ribonucleotide binding
			carbohydrate binding
			adenyl nucleotide binding
			purine ribonucleoside triphosphate binding
			anion binding
			ion binding
	kinase activity
	RNA binding
	Drosophila
	Family	Color in Word Cloud	Sub-family	Color in Word Cloud
	ribosome		structural molecule activity
	rRNA binding		RNA binding
			nucleic acid binding
			heterocyclic compound binding
			organic compound binding
	protein channel activity		proton transmembrane transporter
	nucleotide binding		small molecule binding
			nucleoside phosphate binding
	anion binding
	Homo sapiens
	Family	Color in Word Cloud	Sub-family	Color in Word Cloud
	aminoacyl-trna ligase		catalytic activity, trna
			ligase activity, forming CO bonds
			ligase activity
	translation initiation factor		translation factor activity, rna binding
			translation regulator activity
			rna binding
	NAD binding		nucleotide binding
			small molecule binding
			nucleoside phosphate binding
	ribosome		structural molecule activity
	ribosome binding		ribonucleoprotein binding
	oxioreductase activity, CH-CH group		oxioreductase activity
	molecule carrier activity
	tRNA binding
	oxidoreductase CH-OH, NAD acceptor		oxidoreductase CH-OH donors
	GTP binding		guanyl ribonucleotide
			guanyl nucleotide

### Sheet: Ncrassa Strains
		Comprehensive list of all Neurospora strains used in this research with their associated genotype.
		Strain Name	Genotype
		WT8-1	csr-1::frqv5his103flag
		328-4	bd 328-4 cbox-luc at csr1 A
		122	bd deltafrq
		1500-1	frqV5H103FLAG::hph+
		Ku70a	Ku70::bar w/ NCU 04424.1::hph a

### Sheet: Interactome Initiation Factors
			Eukaryotic initiation factors found In FRQ, dPER and hPER2 interactomes.
			Organism	Protein Name	Accession	Organism Specific Number
			Neurospora	eIF3B	Q7S464	NCU02208
				eIF3F	Q9P748	NCU01021
				eIF3C	Q7SBD4	NCU07831
				eIF3E	Q7S519	NCU05889
				eIF4A	Q7RV88	NCU07420
				eIF gamma	Q7SEK4	NCU02810
				eIF2 beta	V5IMJ8	NCU04640
				eIF5A	P38672	NCU05274
				eiF4E	Q7SEY8	NCU02076
			Drosophila	eIF4G	A8DZ29	FBgn0023213
				eIF4a	Q02748	FBgn0001942
				eIF4G2	Q9VCH1	FBgn0260634
				eIF3a	Q9VN25	FBgn0037249
			Human	eIF2A	Q9BY44
				eIF1AX	P47813
				eIF3G	O75821
				eIF1	P41567
				eIF2B1	Q14232
				eIF3F	O00303
				eIF2B2	P49770
				eIF3J	O75822
				eIF2B4	Q9UI10
				eIF3L	Q9Y262
				eIF2B5	Q13144
