## Supplemental Dataset 3 for "Conformational Changes in the Negative Arm of the Circadian Clock Correlate with Dynamic Interactomes Involved in Post-transcriptionally Regulated Processes"

### Sheet: PERdelta Interactome 
All Proteins Captured		Cytosolic ZT3		Nuclear ZT3		Cytosolic ZT16		Nuclear ZT16
Symbol	Fly Base Number	Symbol	Fly Base Number	Symbol	Fly Base Number	Symbol	Fly Base Number	Symbol	Fly Base Number
per	FBgn0003068	per	FBgn0003068	CG14482	FBgn0034245	per	FBgn0003068	per	FBgn0003068
tim	FBgn0014396	tim	FBgn0014396	RpL24	FBgn0032518	tim	FBgn0014396	tim	FBgn0014396
RpL18A	FBgn0010409	RpL18A	FBgn0010409	CG31098	FBgn0051098	RpS27	FBgn0039300	cyc	FBgn0023094
RpL40	FBgn0003941	RpL40	FBgn0003941	Rrp47	FBgn0030711	Yp2	FBgn0005391	EfTuM	FBgn0024556
RpL18	FBgn0035753	RpL18	FBgn0035753	His2Av	FBgn0001197	Hsp60	FBgn0015245	Clk	FBgn0023076
RpS11	FBgn0033699	RpS11	FBgn0033699	CG13026	FBgn0036656	ps	FBgn0261552	PIP82	FBgn0024943
RpL34b	FBgn0037686	RpL34b	FBgn0037686	fry	FBgn0016081	RpL8	FBgn0261602	Cp190	FBgn0000283
RpL27	FBgn0039359	RpL27	FBgn0039359	Tm1	FBgn0003721	RpL22	FBgn0015288	RpS27	FBgn0039300
Yp1	FBgn0004045	Yp1	FBgn0004045	nonA	FBgn0004227	CG10639	FBgn0032729	RpS27A	FBgn0003942
RpS4	FBgn0011284	RpS4	FBgn0011284			dnc	FBgn0000479	betaTub97EF	FBgn0003890
Hsp60	FBgn0015245	Hsp60	FBgn0015245			RpS20	FBgn0019936	CG11418	FBgn0024360
RpL10Ab	FBgn0036213	RpL10Ab	FBgn0036213			RpL5	FBgn0064225	RpL35A	FBgn0037328
RpS20	FBgn0019936	RpS20	FBgn0019936			CG2082	FBgn0027608	inaD	FBgn0001263
RpS23	FBgn0033912	RpS23	FBgn0033912			RpS2	FBgn0004867	CG1737	FBgn0030293
RpL8	FBgn0261602	RpL8	FBgn0261602			Sap47	FBgn0013334	Fer2LCH	FBgn0015221
RpL13	FBgn0011272	RpL13	FBgn0011272			Vps4	FBgn0027605	CG44195	FBgn0265084
RpL14	FBgn0017579	RpL14	FBgn0017579			RpL21	FBgn0032987	CG42708	FBgn0261625
RpL19	FBgn0002607	RpL19	FBgn0002607			RpL26	FBgn0036825	RpL28	FBgn0035422
RpL7	FBgn0005593	RpL7	FBgn0005593			AP-1-2beta	FBgn0010380	SmD2	FBgn0261789
RpL28	FBgn0035422	RpL28	FBgn0035422			Drp1	FBgn0026479	Idgf4	FBgn0026415
Nipsnap	FBgn0030724	Nipsnap	FBgn0030724			eIF-4a	FBgn0001942	P5CDh1	FBgn0037138
RpL10	FBgn0024733	RpL10	FBgn0024733			RpL27	FBgn0039359	Rbcn-3A	FBgn0023458
dco	FBgn0002413	dco	FBgn0002413			tral	FBgn0041775	RpS12	FBgn0260441
Yp2	FBgn0005391	Yp2	FBgn0005391			CkIIalpha	FBgn0264492	RpL17	FBgn0029897
RpLP0	FBgn0000100	RpLP0	FBgn0000100			sta	FBgn0003517	CG15140	FBgn0032631
betaTub60D	FBgn0003888	betaTub60D	FBgn0003888			Vha68-1	FBgn0265262	Thiolase	FBgn0025352
CG2082	FBgn0027608	CG2082	FBgn0027608			RpL10	FBgn0024733	Syt1	FBgn0004242
RpL6	FBgn0039857	RpL6	FBgn0039857			RpS8	FBgn0039713	RpL6	FBgn0039857
RpS27	FBgn0039300	RpS27	FBgn0039300			bnb	FBgn0001090	Rtnl1	FBgn0053113
RpS15	FBgn0034138	RpS15	FBgn0034138			RpL3	FBgn0020910	CdsA	FBgn0010350
RpL9	FBgn0015756	RpL9	FBgn0015756			Ca-P60A	FBgn0263006	CG7920	FBgn0039737
RpS2	FBgn0004867	RpS2	FBgn0004867			Mdh2	FBgn0262559	bor	FBgn0040237
Lsd-1	FBgn0039114	Lsd-1	FBgn0039114			l(2)efl	FBgn0011296	Ank	FBgn0011747
RpS24	FBgn0261596	RpS24	FBgn0261596			Tcp-1zeta	FBgn0027329	CG45076	FBgn0266446
RpS10b	FBgn0261593	RpS10b	FBgn0261593			CkIIbeta	FBgn0000259	CG5214	FBgn0037891
RpL21	FBgn0032987	RpL21	FBgn0032987			RpS14a	FBgn0004403	inaC	FBgn0004784
Rack1	FBgn0020618	Rack1	FBgn0020618			RpS18	FBgn0010411	CG31098	FBgn0051098
RpS16	FBgn0034743	RpS16	FBgn0034743			RpL4	FBgn0003279	PIP5K59B	FBgn0034789
RpL3	FBgn0020910	RpL3	FBgn0020910			Lsd-1	FBgn0039114	Ef1alpha100E	FBgn0000557
Scsalpha	FBgn0004888	Scsalpha	FBgn0004888			lost	FBgn0263594	His2A:CG31618	FBgn0051618
RpL31	FBgn0025286	RpL31	FBgn0025286			CG5214	FBgn0037891	AP-2mu	FBgn0263351
RpS17	FBgn0005533	RpS17	FBgn0005533			RpL9	FBgn0015756	eIF-4a	FBgn0001942
RpL24	FBgn0032518	RpL24	FBgn0032518			yps	FBgn0022959	lola	FBgn0005630
RpS14a	FBgn0004403	RpS14a	FBgn0004403			Gapdh2	FBgn0001092	RpS17	FBgn0005533
RpL26	FBgn0036825	RpL26	FBgn0036825			RpS10b	FBgn0261593	RpL14	FBgn0017579
RpS25	FBgn0086472	RpS25	FBgn0086472			Aldh	FBgn0012036	Yp1	FBgn0004045
RpL17	FBgn0029897	RpL17	FBgn0029897			shi	FBgn0003392	Oscp	FBgn0016691
CG7920	FBgn0039737	CG7920	FBgn0039737			Scsalpha	FBgn0004888	Aldh	FBgn0012036
fax	FBgn0014163	fax	FBgn0014163			CG17816	FBgn0037525	RpL36	FBgn0002579
RpS12	FBgn0260441	RpS12	FBgn0260441			ACC	FBgn0033246	Yp2	FBgn0005391
CG5214	FBgn0037891	CG5214	FBgn0037891			alphaTub84B	FBgn0003884	mask	FBgn0043884
RpS9	FBgn0010408	RpS9	FBgn0010408			RpL28	FBgn0035422	AP-1-2beta	FBgn0010380
GlyP	FBgn0004507	GlyP	FBgn0004507			CG11779	FBgn0038683	CG34401	FBgn0085430
l(2)efl	FBgn0011296	l(2)efl	FBgn0011296			AGO2	FBgn0087035	RpL19	FBgn0002607
RpS3A	FBgn0017545	RpS3A	FBgn0017545			RpS26	FBgn0261597	dco	FBgn0002413
RpL23A	FBgn0026372	RpL23A	FBgn0026372			RpS15	FBgn0034138	RFeSP	FBgn0021906
lost	FBgn0263594	lost	FBgn0263594			CG7920	FBgn0039737	RpL29	FBgn0016726
RpS6	FBgn0261592	RpS6	FBgn0261592			proPO45	FBgn0033367	RpL27A	FBgn0261606
Eno	FBgn0000579	Eno	FBgn0000579			RpL18A	FBgn0010409	CG4747	FBgn0043456
RpL4	FBgn0003279	RpL4	FBgn0003279			CaMKII	FBgn0264607	CG3731	FBgn0038271
RpS13	FBgn0010265	RpS13	FBgn0010265			betaTub60D	FBgn0003888	pont	FBgn0040078
Atpalpha	FBgn0002921	Atpalpha	FBgn0002921			EF2	FBgn0000559	Prat2	FBgn0041194
ACC	FBgn0033246	ACC	FBgn0033246			RpS4	FBgn0011284	Gdh	FBgn0001098
alphaTub84B	FBgn0003884	alphaTub84B	FBgn0003884			hts	FBgn0263391	nrv2	FBgn0015777
RpL35A	FBgn0037328	RpL35A	FBgn0037328			eIF4G	FBgn0023213	RpL13A	FBgn0037351
RpL15	FBgn0028697	RpL15	FBgn0028697			ninaE	FBgn0002940	CG43736	FBgn0263993
RpL27A	FBgn0261606	RpL27A	FBgn0261606			RpL11	FBgn0013325	CoIV	FBgn0032833
RpL36	FBgn0002579	RpL36	FBgn0002579			Yp1	FBgn0004045	RpS23	FBgn0033912
RpS26	FBgn0261597	RpS26	FBgn0261597			P5CDh1	FBgn0037138	Nipsnap	FBgn0030724
CkIIbeta	FBgn0000259	CkIIbeta	FBgn0000259			Pgk	FBgn0250906	RpS25	FBgn0086472
RpL13A	FBgn0037351	RpL13A	FBgn0037351			AP-2alpha	FBgn0264855	RpL7	FBgn0005593
RpL11	FBgn0013325	RpL11	FBgn0013325			CG10513	FBgn0039311	Vha68-2	FBgn0263598
RpS18	FBgn0010411	RpS18	FBgn0010411			GlyP	FBgn0004507	Unc-115a	FBgn0051352
Mdh2	FBgn0262559	Mdh2	FBgn0262559			RpS3A	FBgn0017545	RpS28b	FBgn0030136
dp	FBgn0053196	dp	FBgn0053196			cora	FBgn0010434	RpL27	FBgn0039359
RpL12	FBgn0034968	RpL12	FBgn0034968			RpS5a	FBgn0002590	Ref1	FBgn0010774
CG11418	FBgn0024360	CG11418	FBgn0024360			Droj2	FBgn0038145	EF2	FBgn0000559
Acon	FBgn0010100	Acon	FBgn0010100			RpLP0	FBgn0000100	pAbp	FBgn0265297
Vha55	FBgn0005671	Vha55	FBgn0005671			RpS7	FBgn0039757	Vha55	FBgn0005671
blw	FBgn0011211	blw	FBgn0011211			CG11418	FBgn0024360	PIP4K	FBgn0039924
eIF-4a	FBgn0001942	eIF-4a	FBgn0001942			Gdh	FBgn0001098	RpS11	FBgn0033699
Tpi	FBgn0086355	Tpi	FBgn0086355			Chc	FBgn0000319	skap	FBgn0037643
AP-2mu	FBgn0263351	AP-2mu	FBgn0263351			RpL23A	FBgn0026372	Fas1	FBgn0262742
CG10513	FBgn0039311	CG10513	FBgn0039311			ctrip	FBgn0260794	RpL13	FBgn0011272
fry	FBgn0016081	fry	FBgn0016081			CG30122	FBgn0050122	CG1732	FBgn0039915
TER94	FBgn0261014	TER94	FBgn0261014			kdn	FBgn0261955	Rrp47	FBgn0030711
						fry	FBgn0016081	ATPsyn-gamma	FBgn0020235
								CG42492	FBgn0259994
								RpL18	FBgn0035753
								Chc	FBgn0000319
								CG4849	FBgn0039566
								Tm1	FBgn0003721
								CG17002	FBgn0033122
								Cpr57A	FBgn0034517
								fry	FBgn0016081

### Sheet: PER Interactome
All Proteins Captured		Cytosolic ZT3		Nuclear ZT3		Cytosolic ZT16		Nuclear ZT16		Cytosolic ZT20		Nuclear ZT20		Cytosolic ZT24		Nuclear ZT24
Symbol	Fly Base Number	Symbol	Fly Base Number	Symbol	Fly Base Number	Symbol	Fly Base Number	Symbol	Fly Base Number	Symbol	Fly Base Number	Symbol	Fly Base Number	Symbol	Fly Base Number	Symbol	Fly Base Number
per	FBgn0003068	per	FBgn0003068	per	FBgn0003068	per	FBgn0003068	per	FBgn0003068	per	FBgn0003068	per	FBgn0003068	per	FBgn0003068	per	FBgn0003068
tim	FBgn0014396	tim	FBgn0014396	shi	FBgn0003392	tim	FBgn0014396	tim	FBgn0014396	tim	FBgn0014396	tim	FBgn0014396	tim	FBgn0014396	tim	FBgn0014396
dco	FBgn0002413	dco	FBgn0002413	PIP5K59B	FBgn0034789	AGO2	FBgn0087035	dco	FBgn0002413	dco	FBgn0002413	Clk	FBgn0023076	dco	FBgn0002413	dco	FBgn0002413
shi	FBgn0003392	shi	FBgn0003392	Tsf1	FBgn0022355	dnc	FBgn0000479	Clk	FBgn0023076	slmb	FBgn0023423	dco	FBgn0002413	CkIIalpha	FBgn0264492	Clk	FBgn0023076
RpL7	FBgn0005593	RpL7	FBgn0005593	CG43427	FBgn0263346	RpS20	FBgn0019936	RpL27A	FBgn0261606	Clk	FBgn0023076	cyc	FBgn0023094	slmb	FBgn0023423	Cpr64Ac	FBgn0035512
Ca-P60A	FBgn0263006	Ca-P60A	FBgn0263006	Ef2b	FBgn0000559	RpL28	FBgn0035422	RpL17	FBgn0029897	CG2082	FBgn0027608	Strn-Mlck	FBgn0265045	Clk	FBgn0023076	CG34401	FBgn0085430
CG2082	FBgn0027608	CG2082	FBgn0027608	kdn	FBgn0261955	RpL8	FBgn0261602	RpS27	FBgn0039300	RpS27	FBgn0039300	RpL35A	FBgn0037328	cyc	FBgn0023094	lid	FBgn0031759
Shab	FBgn0262593	Shab	FBgn0262593	Chc	FBgn0000319	RpL27	FBgn0039359	CG34401	FBgn0085430	cyc	FBgn0023094	Cyt-c-p	FBgn0000409	RhoGAP19D	FBgn0031118	Ubi-p5E	FBgn0086558
CG4119	FBgn0028474	CG4119	FBgn0028474	nrv2	FBgn0015777	Hsp67Bc	FBgn0001229	RpS25	FBgn0086472	sesB	FBgn0003360	RpL35	FBgn0029785	RpS15	FBgn0034138	RpL18A	FBgn0010409
RpS25	FBgn0086472	RpS25	FBgn0086472	ltd	FBgn0002567	RpS6	FBgn0261592	CG17471	FBgn0039924	Ca-P60A	FBgn0263006	RpL24	FBgn0032518	sesB	FBgn0003360	CG7214	FBgn0031940
RpL8	FBgn0261602	RpL8	FBgn0261602	AP-2mu	FBgn0263351	RpL7	FBgn0005593	RpS12	FBgn0260441	Hsp23	FBgn0001224	CG9646	FBgn0034184	CG8329	FBgn0036022	CG16885	FBgn0032538
Gdh	FBgn0001098	Gdh	FBgn0001098	ATPsyn-gamma	FBgn0020235	dco	FBgn0002413	CG9314	FBgn0032061	eIF4G	FBgn0023213	14-3-3epsilon	FBgn0020238	Drp1	FBgn0026479	Cpr66D	FBgn0052029
CG8329	FBgn0036022	CG8329	FBgn0036022	Oscp	FBgn0016691	RpS15	FBgn0034138	RpL27	FBgn0039359	RpS4	FBgn0011284	His2Av	FBgn0001197	RpL5	FBgn0064225	bt	FBgn0005666
Ef2b	FBgn0000559	Ef2b	FBgn0000559	vari	FBgn0250785	RpS10b	FBgn0261593	RpS17	FBgn0005533	AP-2mu	FBgn0263351			RpL8	FBgn0261602	Cpr62Bc	FBgn0035281
eys	FBgn0031414	eys	FBgn0031414	ATPsyn-b	FBgn0019644	RpL21	FBgn0032987	His3:CG31613	FBgn0051613	skpA	FBgn0025637			ninaE	FBgn0002940	Cpr73D	FBgn0036680
RpS4	FBgn0011284	RpS4	FBgn0011284	tim	FBgn0014396	RpL10Ab	FBgn0036213	RpL14	FBgn0017579	Hsp67Bc	FBgn0001229			Rack1	FBgn0020618	Zasp66	FBgn0035917
CG7920	FBgn0039737	CG7920	FBgn0039737	eIF-4a	FBgn0001942	RpL24	FBgn0032518	CG42492	FBgn0259994	Drat	FBgn0033188			RpS8	FBgn0039713
Rbcn-3A	FBgn0023458	Rbcn-3A	FBgn0023458	CoIV	FBgn0032833	Drp1	FBgn0026479	Sir2	FBgn0024291	CG10932	FBgn0029969			RpL3	FBgn0020910
Ack	FBgn0028484	Ack	FBgn0028484	Hsp83	FBgn0001233	RpS18	FBgn0010411	SmD1	FBgn0261933	Pp2A-29B	FBgn0260439			CkIIbeta	FBgn0000259
Tcp-1zeta	FBgn0027329	Tcp-1zeta	FBgn0027329	RpL23	FBgn0010078	RpS16	FBgn0034743	dlg1	FBgn0001624	dnc	FBgn0000479			dnc	FBgn0000479
RpS27	FBgn0039300	RpS27	FBgn0039300	Cdc5	FBgn0265574	RpS4	FBgn0011284	RpL7	FBgn0005593	RpL8	FBgn0261602			Lsp2	FBgn0002565
RpS12	FBgn0260441	RpS12	FBgn0260441	PIP82	FBgn0024943	RpS13	FBgn0010265	His2A:CG31618	FBgn0051618	RpS8	FBgn0039713			Cry	FBgn0005664
QC	FBgn0052412	QC	FBgn0052412	Sod2	FBgn0010213	RpL4	FBgn0003279	RpL19	FBgn0002607	RpL26	FBgn0036825			shi	FBgn0003392
Rack1	FBgn0020618	Rack1	FBgn0020618	CG8036	FBgn0037607	RpL11	FBgn0013325	CG7239	FBgn0031740	RpL28	FBgn0035422			Cpr72Ec	FBgn0036619
RpL6	FBgn0039857	RpL6	FBgn0039857	norpA	FBgn0262738	RpL9	FBgn0015756	Jafrac1	FBgn0040309	RpS15	FBgn0034138			Zasp52	FBgn0265991
RpL18	FBgn0035753	RpL18	FBgn0035753	KrT95D	FBgn0020647	RpS9	FBgn0010408	Khc-73	FBgn0019968	Hsp60	FBgn0015245			Hsp23	FBgn0001224
RpL34b	FBgn0037686	RpL34b	FBgn0037686	scu	FBgn0021765	RpL5	FBgn0064225	l(1)dd4	FBgn0001612	RpL23A	FBgn0026372			CG17816	FBgn0037525
RpL10Ab	FBgn0036213	RpL10Ab	FBgn0036213	yps	FBgn0022959	Rack1	FBgn0020618	RpL13	FBgn0011272	Vps4	FBgn0027605			Act57B	FBgn0000044
slmb	FBgn0023423	slmb	FBgn0023423	RpL30	FBgn0086710	RpS2	FBgn0004867	CG11418	FBgn0024360	Nipsnap	FBgn0030724			yps	FBgn0022959
Yp2	FBgn0005391	Yp2	FBgn0005391	TER94	FBgn0261014	CG2082	FBgn0027608			RpL10	FBgn0024733			CG30069	FBgn0050069
Nipsnap	FBgn0030724	Nipsnap	FBgn0030724	ade5	FBgn0020513	ninaE	FBgn0002940			RpS20	FBgn0019936			Csl4	FBgn0032346
RpS20	FBgn0019936	RpS20	FBgn0019936	nrv3	FBgn0032946	RpL13A	FBgn0037351			CRMP	FBgn0023023			Tpi	FBgn0086355
ACC	FBgn0033246	ACC	FBgn0033246	PMCA	FBgn0259214	RpL17	FBgn0029897			kdn	FBgn0261955			Arr2	FBgn0000121
RpS15	FBgn0034138	RpS15	FBgn0034138	CG1516	FBgn0027580	RpL27A	FBgn0261606			CG3902	FBgn0036824			AP-2alpha	FBgn0264855
RpL21	FBgn0032987	RpL21	FBgn0032987	Scsalpha	FBgn0004888	RpL26	FBgn0036825			shi	FBgn0003392			ACC	FBgn0033246
RpL27	FBgn0039359	RpL27	FBgn0039359	RpL14	FBgn0017579	RpL14	FBgn0017579			Sap47	FBgn0013334			Hsp83	FBgn0001233
CG5214	FBgn0037891	CG5214	FBgn0037891	CG6841	FBgn0036828	RpL6	FBgn0039857			RpS17	FBgn0005533			l(1)dd4	FBgn0001612
RpL23	FBgn0010078	RpL23	FBgn0010078	Cp190	FBgn0000283	RpL19	FBgn0002607			RpS5a	FBgn0002590			RpS3	FBgn0002622
Drp1	FBgn0026479	Drp1	FBgn0026479	nwk	FBgn0263456	RpS27A	FBgn0003942			Cp1	FBgn0013770			Gapdh2	FBgn0001092
CG3902	FBgn0036824	CG3902	FBgn0036824	Vha55	FBgn0005671	RpL23	FBgn0010078			fax	FBgn0014163
RpS28b	FBgn0030136	RpS28b	FBgn0030136	CG4747	FBgn0043456	RpS11	FBgn0033699			P5CDh1	FBgn0037138
RpS2	FBgn0004867	RpS2	FBgn0004867	skap	FBgn0037643	RpS15Aa	FBgn0010198			RpS10b	FBgn0261593
Ef1gamma	FBgn0029176	Ef1gamma	FBgn0029176	Ack	FBgn0028484	RpS24	FBgn0261596			Gdh	FBgn0001098
CaMKII	FBgn0264607	CaMKII	FBgn0264607	inaC	FBgn0004784	CG17816	FBgn0037525			Gdi	FBgn0004868
RpL31	FBgn0025286	RpL31	FBgn0025286	bor	FBgn0040237	RpS25	FBgn0086472			zip	FBgn0265434
Nc73EF	FBgn0010352	Nc73EF	FBgn0010352	Gapdh2	FBgn0001092	RpL31	FBgn0025286
Eno	FBgn0000579	Eno	FBgn0000579	NaCP60E	FBgn0085434	RpL15	FBgn0028697
CG7430	FBgn0036762	CG7430	FBgn0036762	Cyt-c-p	FBgn0000409	His2A:CG31618	FBgn0051618
SmB	FBgn0262601	SmB	FBgn0262601	Prp8	FBgn0033688	RpS23	FBgn0033912
Rfabg	FBgn0087002	Rfabg	FBgn0087002	brp	FBgn0259246	RpS27	FBgn0039300
Rop	FBgn0004574	Rop	FBgn0004574	CG31793	FBgn0051793	eIF4G2	FBgn0260634
Hdac3	FBgn0025825	Hdac3	FBgn0025825	futsch	FBgn0259108	eIF4G	FBgn0023213
eIF4G	FBgn0023213	eIF4G	FBgn0023213	Gdh	FBgn0001098	CkIIbeta	FBgn0000259
Ank2	FBgn0261788	Ank2	FBgn0261788	CG3523	FBgn0027571	Hsp23	FBgn0001224
Hsp23	FBgn0001224	Hsp23	FBgn0001224	Mtpalpha	FBgn0028479	RpS8	FBgn0039713
RpS17	FBgn0005533	RpS17	FBgn0005533	Tps1	FBgn0027560	Rbcn-3A	FBgn0023458
Lsp2	FBgn0002565	Lsp2	FBgn0002565	Fas1	FBgn0262742	hts	FBgn0263391
blw	FBgn0011211	blw	FBgn0011211	CG3731	FBgn0038271	AP-1-2beta	FBgn0010380
RpS16	FBgn0034743	RpS16	FBgn0034743	Thiolase	FBgn0025352	SmD1	FBgn0261933
ninaE	FBgn0002940	ninaE	FBgn0002940	Fer2LCH	FBgn0015221	fax	FBgn0014163
CkIIbeta	FBgn0000259	CkIIbeta	FBgn0000259	CG17816	FBgn0037525	RpL22	FBgn0015288
RpL4	FBgn0003279	RpL4	FBgn0003279	CG9646	FBgn0034184	RpS5a	FBgn0002590
Acon	FBgn0010100	Acon	FBgn0010100	CG4769	FBgn0035600	RpL10	FBgn0024733
RpLP0	FBgn0000100	RpLP0	FBgn0000100	RpS27A	FBgn0003942	RpL23A	FBgn0026372
CG13151	FBgn0033750	CG13151	FBgn0033750	CG4849	FBgn0039566	RpL18A	FBgn0010409
RpL13	FBgn0011272	RpL13	FBgn0011272	Yp2	FBgn0005391	RpS7	FBgn0039757
His1:CG31617	FBgn0051617	His1:CG31617	FBgn0051617	CG32230	FBgn0052230	RpLP0	FBgn0000100
RpL28	FBgn0035422	RpL28	FBgn0035422	Acon	FBgn0010100	RpL3	FBgn0020910
RpL10	FBgn0024733	RpL10	FBgn0024733	AP-1-2beta	FBgn0010380	RpS3A	FBgn0017545
AP-1-2beta	FBgn0010380	AP-1-2beta	FBgn0010380	Sir2	FBgn0024291	RpS14a	FBgn0004403
RpS18	FBgn0010411	RpS18	FBgn0010411	Pur-alpha	FBgn0022361	Ca-P60A	FBgn0263006
RpL23A	FBgn0026372	RpL23A	FBgn0026372	Unc-115a	FBgn0051352	RpS17	FBgn0005533
RpS14a	FBgn0004403	RpS14a	FBgn0004403	dco	FBgn0002413	RpL13	FBgn0011272
RpS10b	FBgn0261593	RpS10b	FBgn0261593	Galphaq	FBgn0004435	CG43078	FBgn0262508
Vha68-1	FBgn0265262	Vha68-1	FBgn0265262	Vap-33-1	FBgn0029687	CkIIalpha	FBgn0264492
RpS3A	FBgn0017545	RpS3A	FBgn0017545	Mdh2	FBgn0262559	ACC	FBgn0033246
Mf	FBgn0038294	Mf	FBgn0038294	Yp1	FBgn0004045	Pp2A-29B	FBgn0260439
RpL3	FBgn0020910	RpL3	FBgn0020910	CaMKII	FBgn0264607	yps	FBgn0022959
Atpalpha	FBgn0002921	Atpalpha	FBgn0002921	CG12262	FBgn0035811	Mdh2	FBgn0262559
Mpp6	FBgn0032921	Mpp6	FBgn0032921	CG4692	FBgn0035032	eIF3-S10	FBgn0037249
CG8036	FBgn0037607	CG8036	FBgn0037607	His2Av	FBgn0001197	Rpn10	FBgn0015283
rdgA	FBgn0261549	rdgA	FBgn0261549	His3.3B	FBgn0004828	Rfabg	FBgn0087002
CG11418	FBgn0024360	CG11418	FBgn0024360	CG12333	FBgn0038617	Rpn1	FBgn0028695
fry	FBgn0016081	fry	FBgn0016081	Jafrac1	FBgn0040309	AP-2alpha	FBgn0264855
rump	FBgn0260010	rump	FBgn0260010	rump	FBgn0260010	kdn	FBgn0261955
AP-2mu	FBgn0263351	AP-2mu	FBgn0263351	l(3)72Ab	FBgn0263599	Droj2	FBgn0038145
Vha55	FBgn0005671	Vha55	FBgn0005671	fry	FBgn0016081	Mf	FBgn0038294
TER94	FBgn0261014	TER94	FBgn0261014	betaTub97EF	FBgn0003890	Rrp45	FBgn0030789
RpL12	FBgn0034968	RpL12	FBgn0034968	CG31098	FBgn0051098	eIF-4a	FBgn0001942
Mdh2	FBgn0262559	Mdh2	FBgn0262559	eys	FBgn0031414	Gapdh2	FBgn0001092
eIF-4a	FBgn0001942	eIF-4a	FBgn0001942	RpS25	FBgn0086472
PIP5K59B	FBgn0034789			CG11418	FBgn0024360
Tsf1	FBgn0022355			RpL18	FBgn0035753
CG43427	FBgn0263346			nonA	FBgn0004227
kdn	FBgn0261955			prom	FBgn0259210
Chc	FBgn0000319			CG34417	FBgn0085446
nrv2	FBgn0015777			Rrp47	FBgn0030711
ltd	FBgn0002567			RpL19	FBgn0002607
ATPsyn-gamma	FBgn0020235			Tm1	FBgn0003721
Oscp	FBgn0016691
vari	FBgn0250785
ATPsyn-b	FBgn0019644
CoIV	FBgn0032833
Hsp83	FBgn0001233
Cdc5	FBgn0265574
PIP82	FBgn0024943
Sod2	FBgn0010213
norpA	FBgn0262738
KrT95D	FBgn0020647
scu	FBgn0021765
yps	FBgn0022959
RpL30	FBgn0086710
ade5	FBgn0020513
nrv3	FBgn0032946
PMCA	FBgn0259214
CG1516	FBgn0027580
Scsalpha	FBgn0004888
RpL14	FBgn0017579
CG6841	FBgn0036828
Cp190	FBgn0000283
nwk	FBgn0263456
CG4747	FBgn0043456
skap	FBgn0037643
inaC	FBgn0004784
bor	FBgn0040237
Gapdh2	FBgn0001092
NaCP60E	FBgn0085434
Cyt-c-p	FBgn0000409
Prp8	FBgn0033688
brp	FBgn0259246
CG31793	FBgn0051793
futsch	FBgn0259108
CG3523	FBgn0027571
Mtpalpha	FBgn0028479
Tps1	FBgn0027560
Fas1	FBgn0262742
CG3731	FBgn0038271
Thiolase	FBgn0025352
Fer2LCH	FBgn0015221
CG17816	FBgn0037525
CG9646	FBgn0034184
CG4769	FBgn0035600
RpS27A	FBgn0003942
CG4849	FBgn0039566
CG32230	FBgn0052230
Sir2	FBgn0024291
Pur-alpha	FBgn0022361
Unc-115a	FBgn0051352
Galphaq	FBgn0004435
Vap-33-1	FBgn0029687
Yp1	FBgn0004045
CG12262	FBgn0035811
CG4692	FBgn0035032
His2Av	FBgn0001197
His3.3B	FBgn0004828
CG12333	FBgn0038617
Jafrac1	FBgn0040309
l(3)72Ab	FBgn0263599
betaTub97EF	FBgn0003890
CG31098	FBgn0051098
nonA	FBgn0004227
prom	FBgn0259210
CG34417	FBgn0085446
Rrp47	FBgn0030711
RpL19	FBgn0002607
Tm1	FBgn0003721
AGO2	FBgn0087035
dnc	FBgn0000479
Hsp67Bc	FBgn0001229
RpS6	FBgn0261592
RpL24	FBgn0032518
RpS13	FBgn0010265
RpL11	FBgn0013325
RpL9	FBgn0015756
RpS9	FBgn0010408
RpL5	FBgn0064225
RpL13A	FBgn0037351
RpL17	FBgn0029897
RpL27A	FBgn0261606
RpL26	FBgn0036825
RpS11	FBgn0033699
RpS15Aa	FBgn0010198
RpS24	FBgn0261596
RpL15	FBgn0028697
His2A:CG31618	FBgn0051618
RpS23	FBgn0033912
eIF4G2	FBgn0260634
RpS8	FBgn0039713
hts	FBgn0263391
SmD1	FBgn0261933
fax	FBgn0014163
RpL22	FBgn0015288
RpS5a	FBgn0002590
RpL18A	FBgn0010409
RpS7	FBgn0039757
CG43078	FBgn0262508
CkIIalpha	FBgn0264492
Pp2A-29B	FBgn0260439
eIF3-S10	FBgn0037249
Rpn10	FBgn0015283
Rpn1	FBgn0028695
AP-2alpha	FBgn0264855
Droj2	FBgn0038145
Rrp45	FBgn0030789
Clk	FBgn0023076
CG34401	FBgn0085430
CG17471	FBgn0039924
CG9314	FBgn0032061
His3:CG31613	FBgn0051613
CG42492	FBgn0259994
dlg1	FBgn0001624
CG7239	FBgn0031740
Khc-73	FBgn0019968
l(1)dd4	FBgn0001612
cyc	FBgn0023094
sesB	FBgn0003360
skpA	FBgn0025637
Drat	FBgn0033188
CG10932	FBgn0029969
Hsp60	FBgn0015245
Vps4	FBgn0027605
CRMP	FBgn0023023
Sap47	FBgn0013334
Cp1	FBgn0013770
P5CDh1	FBgn0037138
Gdi	FBgn0004868
zip	FBgn0265434
Strn-Mlck	FBgn0265045
RpL35A	FBgn0037328
RpL35	FBgn0029785
14-3-3epsilon	FBgn0020238
RhoGAP19D	FBgn0031118
Cry	FBgn0005664
Cpr72Ec	FBgn0036619
Zasp52	FBgn0265991
Act57B	FBgn0000044
CG30069	FBgn0050069
Csl4	FBgn0032346
Tpi	FBgn0086355
Arr2	FBgn0000121
RpS3	FBgn0002622
Cpr64Ac	FBgn0035512
lid	FBgn0031759
Ubi-p5E	FBgn0086558
CG7214	FBgn0031940
CG16885	FBgn0032538
Cpr66D	FBgn0052029
bt	FBgn0005666
Cpr62Bc	FBgn0035281
Cpr73D	FBgn0036680
Zasp66	FBgn0035917

### Sheet: Number of PER interactors 
	The number of overall, time and location specific interactors for each time point in Drosophila after data processing and background elimination.
	Strain	Cellular Fraction	Time Point	Total Proteins	Time and Location Specific (per strain)
	WT PER	Cytosolic	ZT 3	91	61
			ZT 16	90	64
			ZT 20	45	34
			ZT 24	39	28
		Nuclear	ZT 3	99	67
			ZT 16	29	10
			ZT 20	13	7
			ZT 24	16	11
	PERΔ	Cytosolic	ZT 3	86	41
			ZT 16	87	42
		Nuclear	ZT 3	82	36
			ZT 16	95	49
