## Supplemental Dataset 5 for "Conformational Changes in the Negative Arm of the Circadian Clock Correlate with Dynamic Interactomes Involved in Post-transcriptionally Regulated Processes"

### Sheet: Sheet1
		The number of FRQ interactors that are IDPs and PDRs and the percentage of each category as compared to the FRQ interactome at a given time point.
		Time Point	IDP Count	IDP Percentage	PDR Count	PDR Percentage	OP Count	OP Percentage
		CT16.3/ DD4	29	0.71	6	0.15	6	0.15
		CT20.5/ DD8	121	0.61	38	0.19	40	0.2
		CT0.8/ DD12	102	0.69	22	0.15	24	0.16
		CT5.1/ DD16	16	0.73	3	0.14	3	0.14
		CT9.3/ DD20	101	0.44	53	0.23	74	0.32
		CT13.6/ DD24	106	0.3	101	0.28	149	0.42
		Fisher’s Exact Test of FRQ interactor disorder class vs proteome in Neurospora. Bold numbers indicate significant p-value <.05 (Fishers exact test).
		Protein Class	CT 0.8/ DD12	CT 5.1/ DD16	CT 9.3/ DD20	CT 13.6/ DD24	CT 16.3/	CT 20.5/ DD8	All DD Interactors	LL Interactors
							DD4
		IDP	0.000439	0.091153	0.001928	1.07e-21	0.040797	0.072496	6.88e-06	0.107506
		PDR	0.286709	0.784257	0.070975	5.59e-06	0.687276	0.854078	0.003106	0.227576
		OP	0.002667	0.228079	0.05884	5.31e-10	0.079422	0.029099	0.018546	0.523706
		Fisher’s Exact Test dPER interactor disorder class vs proteome in Drosophila. Bold numbers indicate significant p-value <.05 (Fishers exact test).
			Class	ZT3	ZT16	ZT20	ZT24	Pooled
		Nuclear	IDP	0.260353	0.035772	0.010868	0.008938	0.600455
			PDR	0.00214	0.610971	0.245073	0.092713	0.059879
			OP	0.221315	0.131693	0.172497	0.206807	0.05526
		Total	IDP	0.634448	0.016307	0.162684	0.25768	0.33199
			PDR	0.003808	0.893505	0.347574	0.447174	0.029882
			OP	0.083021	0.012812	0.036511	0.118486	0.008305
